# Molecular and developmental signatures of genital size macro-evolution in bugs

**DOI:** 10.1101/2022.05.23.493079

**Authors:** Bruno C. Genevcius, Denis C. Callandrielo, Tatiana T. Torres

## Abstract

With the advance of the *evo-devo* research program, our understanding of the genes and pathways that determine the architecture of novel traits has experienced drastic growth. Nevertheless, single-species approaches are insufficient to understand the processes by which evolution shapes morphological changes after their emergence. As such, we still have an elusive knowledge of how these genetic-developmental architectures evolve themselves for most of the structures, as well as how their evolution is mirrored in the phenotypic change across large time scales. Here, we tackle this gap by reconstructing the evolution of male genital size, one of the most complex traits in insects, together with its underlying genetic architecture. Using the order Hemiptera as a model, which spans over 350 million years of evolution, we estimate the correlation between genital size and three features: development rate, body size, and rates of DNA substitution in 68 genes previously associated with genital development. We demonstrate that genital size macro-evolution has been largely dependent on body size and weakly influenced by development rate and the phylogenetic history. Our results further revealed positive correlations between mutation rates and genital size for 18 genes. Interestingly, there is great diversity in the function of these genes, in the signaling pathways that they participate in, and in the specific genital parts that they control. These results suggest that fast genital size evolution has been enabled by molecular changes associated with diverse morphogenetic processes, such as cuticle composition, patterning of sensory apparatus, and organ growth itself. Our data further demonstrate that the majority of DNA evolution correlated with the genitalia has been shaped by negative selection or neutral evolution. This indicates that genital changes are predominantly facilitated by relaxation of constraints rather than positive selection, possibly due to the high pleiotropic nature of the morphogenetic genes.
