## Supplementary data for "Molecular and developmental signatures of genital size macro-evolution in bugs"

### Sheet: Sheet1
PHYLOGENY				TRANSCRIPTOME		DEVELOPMENT				MORPHOLOGY
Suborder	Family	Reference	Species	Reference	Species	Dev. Duration	Adj. Dev. Rate	Reference	Species	Reference	Species	Genital width	Body width	Genit/Body ratio
Auchenorrhyncha	Acanaloniidae	Johnson et al. 2018	Acanalonia conica	Johnson et al. 2018	Acanalonia conica	92.6	0.0107991	Wilson & McPherson 1981a	Acanalonia conica	Freund & Wilson 1995	A. conica	0.944444	1.14286	0.826389
Sternorrhyncha	Triozidae	Johnson et al. 2018	Acanthocasuarina muellerianae	Johnson et al. 2018	Acanthocasuarina muellerianae	14.3	0.0699301	Yang et al. 2013	Bactericera cockerelli	New Zealand Arthropod Collection Factsheet Series	Bactericera cockerelli	0.271186	0.610169	0.444444
Heteroptera	Acanthosomatidae	Moya et al. 2019	Acanthosoma haemorrhoidale	Moya et al. 2019	Acanthosoma haemorrhoidale	41.35	0.0241838	Hori et al. 1993	Acanthosoma haemorrhoidale	Tsai & Rédei 2015	A. haemorrhoidale	2.83333	5.83333	0.485714
Sternorrhyncha	Aphididae	Novakova et al. 2013	Acyrthosiphon pisum	Johnson et al. 2018	Acyrthosiphon pisum	7.7	0.12987	Morgan et al 2001	Acyrthosiphon pisum	Wieczorek et al. 2019	Acyrthosiphon pisum	0.353659	2.13953	0.165297
Heteroptera	Alydidae	Moya et al. 2019	Alydus pilosus	Moya et al. 2019	Alydus pilosus	27.2	0.0367647	Wilkinson & Daugherty 1967	Alydus pilosus	Schaefer 1977	Alydus eurinus	1.60106	3.94937	0.405398
Heteroptera	Coreidae	Moya et al. 2019	Anasa tristis	Moya et al. 2019	Anasa tristis	89	0.011236	Bonjour & Fargo 1989	Anasa tristis	personal image	Anasa varicornis	2.04668	4.44795	0.460141
Heteroptera	Coreidae	Forthman et al. 2019	Anoplocnemis sp	Agunbiade et al. 2013	Anoplocnemis curvipes	24.1	0.0414938	Aina 2007	Anoplocnemis curvipes	Tsammalex database	Anoplocnemis curvipes	2.21739	7.73913	0.286517
Heteroptera	Scutelleridae	Moya et al. 2019	Anoplogonius nigricollis	Moya et al. 2019	Anoplogonius nigricollis	55	0.0181818	Borges-filho et al. 2013	Pachycoris torridus	Schmitz & Barcellos 2018	Pachycoris torridus	2.97087	8.72781	0.340392
Heteroptera	Aphelocheiridae	Moya et al. 2019	Aphelocheirus aestivalis	Moya et al. 2019	Aphelocheirus aestivalis	87.2	0.0114679	Ichiyanagi 2000	Aphelocheirus vittatus	Basu et al. 2013	Aphelocheirus thirumalaii	1.12329	3.68966	0.304442
Stenorrhyncha	Aphididae	Novakova et al. 2013	Aphis craccivora	Agunbiade et al. 2013	Aphis craccivora	5.9	0.169492	Berberet et al. 2009	Aphis craccivora	Knaturski & Bezdek 2019	Aphis confusa	0.144737	0.587719	0.246269
Heteroptera	Miridae	Wang et al. 2017b	Apolygus lucorum	Chen et al. 2017	Apolygus lucorum	11.8	0.0847458	Lu et al. 2010	Apolygus lucorum	Oh et al. 2018	Apolygus seonheulensis	1.54076	1.70974	0.901163
Heteroptera	Gerridae	Moya et al. 2019	Aquarius paludum	Moya et al. 2019	Aquarius paludum	30.17	0.0331455	Park 1988	Aquarius paludum	Yasunaga et al. 2018	A. paludum	0.638298	2.375	0.268757
Heteroptera	Reduviidae	Moya et al. 2019	Arilus cristatus	Moya et al. 2019	Arilus cristatus	93.99	0.0106394	Hagerty & McPherson 2000	Arilus cristatus	personal image	Arilus carinatus	2.15789	8.08772	0.266811
Heteroptera	Pentatomidae	Liu et al. 2019	Picromerus griseus	Zou et al. 2013	Arma chinensis	20.6	0.0485437	Zou et al. 2013	Arma chinensis	Zhao et al 2018	Arma chinensis	1.27083	5.44355	0.233457
Heteroptera	Lygaeidae	Moya et al. 2019	Arocatus melanocephalus	Moya et al. 2019	Arocatus melanocephalus	35	0.0285714	Malipatil 1979	Arocatus rusticus	Gao et al. 2013	A. melanocephalus e outras	0.772727	2.26776	0.340745
Heteroptera	Belostomatidae	Moya et al. 2019	Belostoma flumineum	Moya et al. 2019	Belostoma flumineum	50	0.02	McPherson & Packauskas 1986	Belostoma lutarium	Stefanello et al. 2018	Belostoma elegans	0.458647	9.16667	0.0500342
Sternorrhyncha	Aleyrodidae	Wang et al. 2017	Bemisia tabaci	unpublished	Bemisia tabaci	18.5	0.0540541	Musa & Ren 2005	Bemisia tabaci	Hill 1969	Bemisia tabaci	0.109259	0.17	0.642702
Heteroptera	Rhopalidae	Moya et al. 2019	Boisea trivittata	Moya et al. 2019	Boisea trivittata	55.2	0.0181159	Smith & Shepherd 1937	Boisea trivittata	personal image	Boisea trivittata	1.25369	4.66216	0.268907
Heteroptera	Plataspidae	Moya et al. 2019	Brachyplatys sp.	Moya et al. 2019	Brachyplatys sp.	39.5	0.0253165	Wall 1931	Brachyplatys subaeneus	Redei 2016	Brachyplatys subaeneus	1.1	5.05556	0.217582
Auchenorrhyncha	Caliscelidae	Johnson et al. 2018	Bruchomorpha oculata	Johnson et al. 2018	Bruchomorpha oculata	49.1	0.0203666	Wilson & McPherson 1981b	Bruchomorpha oculata	personal image	Peltonotellus histrionicus	0.508287	1.32873	0.382536
Heteroptera	Notonectidae	Moya et al. 2019	Buenoa margaritacea	Moya et al. 2019	Buenoa margaritacea	54.3	0.0184162	Leong 1962	Anisops breddini	Slimani et al. 2015	Anisops debilis perplexus	0.5	1.5625	0.32
Heteroptera	Ceratocombidae	Moya et al. 2019	Ceratocombus sp.	Moya et al. 2019	Ceratocombus sp.	52.15	0.0191755	Lattin 2000	Ceratocombus vagans	Hollier et al. 2014	Ceratocombus coleoptratus	0.372	0.6	0.62
Heteroptera	Malcidae	Moya et al. 2019	Chauliops fallax	Moya et al. 2019	Chauliops fallax	21.53	0.0464468	Tayutivutikul & Yano 1989	Chauliops fallax	Sweet & Schaefer 1985	Chauliops fallax	0.397059	1.35385	0.293282
Heteroptera	Pentatomidae	Moya et al. 2019	Chinavia hilaris	Moya et al. 2019	Chinavia hilaris	37.6	0.0265957	DaSilva & Dane 2014	Chinavia hilaris	Davidova-Vilimova & McPherson 1991	Chinavia hilaris	1.75	8.05556	0.217241
Heteroptera	Pentatomidae	Genevcius et al. 2021	Chlorochroa ligata	Genevcius & Torres 2021	Chinavia impicticornis	26.3	0.0380228	Silva et al. 2015	Chinavia impicticornis	personal image	Chinavia impicticornis	1.91168	7.7551	0.246507
Heteroptera	Pentatomidae	Genevcius et al. 2021	Thyanta perditor	Farias et al. 2015	Chinavia ubica	25.9	0.03861	Silva et al. 2015	Chinavia ubica	personal image	Chinavia ubica	4.69048	6.97872	0.672111
Heteroptera	Cimicidae	Moya et al. 2019	Cimex lectularius	Moya et al. 2019	Cimex lectularius	23.96	0.0417362	Johnson 1941	Cimex lectularius	Davis 1956	Cimex lectularius	0.625	2.45146	0.25495
Heteroptera	Coreidae	Forthman et al. 2019	Corimelaena lateralis	Agunbiade et al. 2013	Clavigralla tomentosicollis	16.97	0.0589275	Dreyer & Baumgartner 1996	Clavigralla tomentosicollis	Gupta et al. 2015b	Clavigralla scutellaris	0.211705	1.35274	0.156501
Heteroptera	Thyreocoridae	Moya et al. 2019	Corimelaena lateralis	Moya et al. 2019	Corimelaena lateralis	39.4	0.0253807	McPherson 1971	Cormeleana lateralis	Matesco 2014	C. lateralis	0.859649	2.82955	0.303812
Heteroptera	Corixidae	Moya et al. 2019	Corixa punctata	Moya et al. 2019	Corixa punctata	40	0.025	Fernando & Leong 1963	Micronecta quadristrigata	Spencer Entomological Database	M. minutissima	0.209524	1.15238	0.181818
Heteroptera	Tingidae	Moya et al. 2019	Corythucha ciliata	Moya et al. 2019	Corythucha ciliata	14	0.0714286	Rui-Ting etal 2011	Corythucha ciliata	Pest and Diseases Image Library	C. ciliata	1.33529	1.04118	1.28249
Heteroptera	Belostomatidae	Moya et al. 2019	Diplonychus rusticus	Moya et al. 2019	Diplonychus rusticus	28.3	0.0353357	Okada & Nakasuji 1993	Diplonychus major	Basu et al. 2018	Diplonycus rusticus	2.65	1.96296	1.35
Heteroptera	Pentatomidae	Liu et al. 2019	Dolycoris baccarum	Zhang et al. 2019	Dolycoris baccarum	30.5	0.0327869	Nakamura 2003	Dolycoris baccarum	personal image	Dolycoris baccarum	1.89163	5.96296	0.31723
Auchenorrhyncha	Cicadellidae	Johnson et al. 2018	Empoasca fabae	Johnson et al. 2018	Empoasca fabae	18.95	0.0527704	Hogg 1985	Empoasca fabae	Qin et al. 2015	Empoasca onukii	0.26	0.5	0.52
Heteroptera	Pentatomidae	Liu et al. 2019	Erthesina fullo	Liu et al. 2015	Erthesina fullo	27	0.037037	Mi et al 2020	Erthesina fullo	personal image	Erthesina fullo	4.07568	10.3723	0.392937
Heteroptera	Pentatomidae	Genevcius et al. 2020	Euschistus heros	Cagliari et al. 2020	Euschistus heros	29	0.0344828	Mourão & Panizzi 2000	Euschistus heros	personal image	Euschistus heros	2.34028	10.7	0.0218718
Heteroptera	Gelastocoridae	Moya et al. 2019	Gelastocoris oculatus	Moya et al. 2019	Gelastocoris oculatus	64.41	0.0155255	Brown & McPherson 1984	Gelastocoris ocultatus	Xie & Liu 2018	Nerthra indica	1.76271	5.76	0.306026
Heteroptera	Geocoridae	Moya et al. 2019	Geocoris sp.	Moya et al. 2019	Geocoris sp.	25.5	0.0392157	Dunbar & Bacon 1972	Geocoris atricolor	Carapezza 2006	G. ernstheissi	0.71671	2.03593	0.352032
Heteroptera	Gerridae	Li et al. 2012	Gerris sp	Sun et al. 2018	Gigantometra gigas	45.8	0.0218341	Korch & McPherson 1987	Gerris argenticollis	Spencer Entomological Database	Gerris argenticollis	0.502415	1.42995	0.351351
Auchenorrhyncha	Cicadellidae	Moya et al. 2019	Graphocephala atropunctata	Moya et al. 2019	Graphocephala atropunctata	63.56	0.0157332	Beok 1972	Graphocephala coccinea	Spencer Entomological Database	Graphocephala coccinea	0.678161	1.54023	0.440299
Heteroptera	Pentatomidae	Liu et al. 2019	Halyomorpha halys	Schoch et al. 2020	Halyomorpha halys	39.34	0.0254194	Nielsen et al. 2008	Halyomorpha halys	personal image	Halyomorpha halys	2.375	9.04762	0.2625
Heteroptera	Enicocephalidae	Moya et al. 2019	Hoplitocoris sp.	Moya et al. 2019	Hoplitocoris sp.	392	0.00255102	Hickman & Hickman 1981	Oncylocotis tasmanicus	Stys et al. 2100	Oncylocotis inexpectatus	0.384706	1.26737	0.303547
Heteroptera	Hydrometridae	Moya et al. 2019	Hydrometra stagnorum	Moya et al. 2019	Hydrometra stagnorum	9.9	0.10101	Taylor & Wood 2000	Hydrometra martini	Spencer Entomological Database	Hydrometra martini	0.296296	0.395062	0.75
Auchenorrhyncha	Delphacidae	Johnson et al. 2018	Idiosystatus acutiusculus	Johnson et al. 2018	Idiosystatus acutiusculus	12.3	0.0813008	Ali et al. 2017	Sogatella furcifera	Rizwan et al. 2020	Sogatella furcifera	0.318987	0.834197	0.382389
Heteroptera	Naucoridae	Moya et al. 2019	Ilyocoris cimicoides	Moya et al. 2019	Ilyocoris cimicoides	47.2	0.0211864	Kaneda & Yoshiyasu 2007	Ilyocoris cimicoides	Zeitel 2001	Nanonaucoris minimus	0.427907	2.86513	0.14935
Heteroptera	Blissidae	Moya et al. 2019	Ischnodemus falicus	Moya et al. 2019	Ischnodemus falicus	46.12	0.0216826	Dias et al. 2008	Ischnodemus variegatus	Dellapé & Montemayor 2009	I. subflavus / I. brusai	0.651316	1.3991	0.465524
Heteroptera	Berytidae	Moya et al. 2019	Jalysus sp.	Moya et al. 2019	Jalysus sp.	14	0.0714286	Elsey & Stinner 1971	Jalysus spinosus	Chung-Tu 2007	Jalysus spinosus	0.431461	1.00444	0.429552
Auchenorrhyncha	Cicadidae	Moya et al. 2019	Kikihia scutellaris	Moya et al. 2019	Kikihia scutellaris	778	0.00128535	Logan 2006	Kikihia ochrina	Wikiwand Database	Kikiiha scutellaris	1.52672	5.26718	0.289855
Heteroptera	Largidae	Moya et al. 2019	Largus californicus	Moya et al. 2019	Largus californicus	100	0.01	Booth 1990	Largus californicus	Bugguide Database	L. californicus	1.06312	5.51495	0.192771
Heteroptera	Gerridae	Moya et al. 2019	Limnoporus canaliculatus	Moya et al. 2019	Limnoporus canaliculatus	25.4	0.0393701	Zera 1984	Limnoporus canaliculatus	Andersen & Spence 1992	L. canaliculatus	0.425234	1.5	0.283489
Heteroptera	Miridae	Moya et al. 2019	Lopidea amorphae	Moya et al. 2019	Lopidea amorphae	12.19	0.0820345	Sivapragasam & Asma 1985	Cyrtorhinus lividipennis	Yasunaga & Duwal 2017	Cyrtorhinus lividipennis	0.477922	0.786585	0.607591
Heteroptera	Lygaeidae	Moya et al. 2019	Lygaeus equestris	Moya et al. 2019	Lygaeus equestris	44.06	0.0226963	Kugelberg 1973	Lygaeus equestris	personal image	Lygaeus reclivatus	1.67532	2.93506	0.570796
Heteroptera	Lygaeidae	Cao et al. 2020	Lygaeus turcicus	Moya et al. 2019	Lygaeus turcicus	33.79	0.0295946	Slater 1983	Lygaeus turcicus	Hussain et al. 2014	Lygaeus militaris	1.68085	2.03704	0.825145
Heteroptera	Miridae	Johnson et al. 2018	Lygus lineolaris	Johnson et al. 2018	Lygus lineolaris	16.6	0.060241	Champlain & Butler 1966	Lygus hesperus	Shrestha et al. 2007	Lygus hesperus	0.58	2.09677	0.276615
Stenorrhyncha	Aphididae	Novakova et al. 2013	Macrosiphoniella sanborni	Chaudhary et al. 2014	Macrosiphum euphorbiae	8.9	0.11236	Barlow 1962	Macrosiphum euphorbiae	Barjadze et al. 2018	Macrosiphum dzhibladzeae	0.292754	0.863768	0.338926
Heteroptera	Plataspidae	Moya et al. 2019	Megacopta cribraria	Moya et al. 2019	Megacopta cribraria	34.23	0.0292141	Shi et al. 2014	Megacopta cribaria	Eger etal 2020	Megacopta cribraria	1.05155	3.89691	0.269841
Heteroptera	Mesoveliidae	Moya et al. 2019	Mesovelia mulsanti	Moya et al. 2019	Mesovelia mulsanti	13.38	0.0747384	Lanciani (1987) in Taylor & McPherson	Mesovelia mulsanti	Moreira et al. 2008	Mesovelia mulsanti	0.955556	1.49754	0.638085
Heteroptera	Berytidae	Moya et al. 2019	Metatropis rufescens	Moya et al. 2019	Metatropis rufescens	48.5	0.0206186	Wheeler 1978	Neides muticus	Chung-Tu 2007	Neides muticus	0.508333	1.2	0.423611
Heteroptera	Pentatomidae	Liu et al. 2019	Eurydema gebleri	Sparks et al. 2017	Murgantia histrionica	40.8	0.0245098	Canerday 1965	Murgantia histrionica	Spencer Entomological Database	Murgantia histrionica	1.85841	5.78761	0.321101
Heteroptera	Nabidae	Moya et al. 2019	Nabis subcoleoptratus	Moya et al. 2019	Nabis subcoleoptratus	16.8	0.0595238	Braman 1984	Nabis americoferus	Spencer Entomological Database	Nabis americoferus	0.735294	1.68627	0.436047
Heteroptera	Pentatomidae	Liu et al. 2019	Nezara viridula	Ali & Ewiess 1977	Nezara viridula	36.1	0.0277008	Ali & Ewiess 1977	Nezara viridula	Ferrari et al. 2010	Nezara viridula	2.07692	8.59375	0.241678
Auchenorrhyncha	Delphacidae	Johnson et al. 2018	Nilaparvata lugens	Johnson et al. 2018	Nilaparvata lugens	16.83	0.0594177	Hu et al. 2010	Nilaparvata lugens	Li et al. 2018	Nilaparvata lugens	0.2	0.344828	0.58
Heteroptera	Notonectidae	Moya et al. 2019	Notonecta glauca	Moya et al. 2019	Notonecta glauca	34.3	0.0291545	Toth & Chew 1972	Notonecta undulata	Barbosa etal 2017	Enitharoides brasiliensis	1.875	6.16667	0.304054
Heteroptera	Miridae	Moya et al. 2019	Notostira elongata	Moya et al. 2019	Notostira elongata	16.94	0.0590319	Li et al. 2010	Adelphocoris suturalis	Pagola-Carte 2017	Adelphocoris falukei	1.675	2.6	0.644231
Heteroptera	Lygaeidae	Cao et al. 2020	Nysius fuscovittatus	Zhang et a. 2016b	Nysius ericae	21	0.047619	Burgess & Weegar 1986	Nysius ericae	Ge & Li 2019	Nysius ericae	0.57619	1.07273	0.537127
Heteroptera	Lygaeidae	Moya et al. 2019	Oncopeltus fasciatus	Moya et al. 2019	Oncopeltus fasciatus	24	0.0416667	Cervera et al. 2004	Oncopeltus fasciatus	Sharma 2012	Oncopeltus fasciatus	1.1194	3.80531	0.294169
Heteroptera	Anthocoridae	Moya et al. 2019	Orius insidiosus	Moya et al. 2019	Orius insidiosus	12.25	0.0816327	Mendeset al. 2005	Orius insidiosus	Spencer Entomological Database	Orius insidiosus	0.618497	0.88632	0.697826
Heteroptera	Rhyparochromidae	Moya et al. 2019	Ozophora sp.	Moya et al. 2019	Ozophora sp.	32.8	0.0304878	Kuhn etal 2014	Neopamera bilobata	Spencer Entomological Database	Neopamera bilobata	0.653543	1.20472	0.542484
Heteroptera	Pachygronthidae	Moya et al. 2019	Pachygrontha sp.	Moya et al. 2019	Pachygrontha sp.	47	0.0212766	Malipatil & Kumar 1975	Pachygrontha robusta	Chung-Tu 2007	Pachygrontha antennata	0.586066	1.84615	0.317452
Heteroptera	Nabidae	Moya et al. 2019	Pagasa sp.	Moya et al. 2019	Pagasa sp.	15.85	0.0630915	Perkins & Watson 1972	Nabis alternatus	Cornelis & Coscaron 2013	Nabis punctipennis	0.588889	1.32653	0.443932
Heteroptera	Reduviidae	Zhang et al. 2016	Panstrongylus megistus	Nevoa et al. 2018	Panstrongylus megistus	149.9	0.00667111	Barbosa et al 2001	Panstrongylus megistus	Bérenger & Blanchet 2007	Panstrongylus mitarakaensis	1.97143	6	0.328571
Auchenorrhyncha	Dictyopharidae	Moya et al. 2019	Phylloscelis atra	Moya et al. 2019	Phylloscelis atra	39	0.025641	Hernandez et al. 2011	Taosa longula	Lenicov & Hernandez 2010	Taosa longula	0.62069	2.64706	0.234483
Heteroptera	Reduviidae	Moya et al. 2019	Phymata pennsylvanica	Moya et al. 2019	Phymata pennsylvanica	44.38	0.0225327	Balduf 1942	Phymata pennsylvanica	Spencer Entomological Database	P. pennsylvanica	0.736434	3.68217	0.2
Heteroptera	Pleidae	Moya et al. 2019	Plea minutissima	Moya et al. 2019	Plea minutissima	45	0.0222222	Wefelscheid 1912	Plea minutissima	Cook et al. 2020	Paraplea liturata	0.306701	0.871951	0.351741
Heteroptera	Pentatomidae	Genevcius et al. 2021	Podisus brevispinus	Schoch et al. 2020	Podisus maculiventris	18.5	0.0540541	Clercq & Degheele 1992	Podisus maculiventris	Spencer Entomological Database	Podisus maculiventris	1.26437	5.31034	0.238095
Heteroptera	Scutelleridae	Johnson et al. 2018	Poecilocoris lewisi	Lee et al. 2021	Poecilocoris lewisi	48	0.0208333	Kim et al 2003	Poecilocoris lewisi	Ahmad & Kamaluddin 2012	Poecilocoris rufigenis	2.73103	6.902	0.395687
Auchenorrhyncha	Cercopidae	Johnson et al. 2018	Prosapia bicincta	Johnson et al. 2018	Prosapia bicincta	45.59	0.0219346	Rodríguez et al. 2003	Prosapia simulans	Peck et al. 2001	Prosapia simulans	0.649351	3.76623	0.172414
Heteroptera	Pyrrhocoridae	Moya et al. 2019	Pyrrhocoris apterus	Moya et al. 2019	Pyrrhocoris apterus	35	0.0285714	Lopatina et al. 2007	Pyrrhocoris apterus	Schaefer 1977	Pyrrhocoris apterus	1.68841	4.6281	0.364816
Heteroptera	Nepidae	Moya et al. 2019	Ranatra linearis	Moya et al. 2019	Ranatra linearis	45.6	0.0219298	Runck & Blinn	Ranatra montezuma	Zettel et al. 2017	Ranatra cardamomensis	1.0438	0.982143	1.06277
Heteroptera	Miridae	Moya et al. 2019	Reuteroscopus ornatus	Moya et al. 2019	Reuteroscopus ornatus	16.5	0.0606061	Nishikawa et al. 2010	Pilophorus typicus	Yasunaga & Duwal 2016	Pilophorus maeharai	0.462585	0.763441	0.605921
Heteroptera	Veliidae	Moya et al. 2019	Rhagovelia obesa	Moya et al. 2019	Rhagovelia obesa	47	0.0212766	Cheng & Fernando 1971	Rhagovelia obesa	Spencer Entomological Database	R. obesa	0.378855	0.964758	0.392694
Heteroptera	Reduviidae	Moya et al. 2019	Rhodnius prolixus	Moya et al. 2019	Rhodnius prolixus	70.14	0.0142572	Harington 1970	Rhodnius prolixus	Chiang & Chiang 2017	R. prolixus	1.90141	5.66038	0.335915
Heteroptera	Alydidae	Forthman et al. 2019	Hyalymenus rufipes	Tachibana et al. 2020	Riptortus pedestris	24.5	0.0408163	Ahn et al. 2019	Riptortus pedestris	Okada et al. 2011	Riptortus pedestris	1.25	3.92857	0.318182
Heteroptera	Saldidae	Moya et al. 2019	Saldula saltatoria	Moya et al. 2019	Saldula saltatoria	19	0.0526316	Stock & Lattin 1976	Saldula palustris	Cobben 1960	Saldula palustris	0.230714	1.96774	0.117248
Heteroptera	Cydnidae	Moya et al. 2019	Sehirus cincutus	Moya et al. 2019	Sehirus cincutus	43	0.0232558	Sites & McPherson	Sehirus cinctus	Davidova-Vilimova & McPherson 1991	Sehirus cinctus	1.72727	3.58667	0.481582
Auchenorrhyncha	Cixiidae	Moya et al. 2019	Tachycixius pilosus	Moya et al. 2019	Tachycixius pilosus	51	0.0196078	Tsai & Kirch	Haplaxius crudus	Uribe et al. 2016	Haplaxius crudus	0.769231	1.36923	0.561798
Heteroptera	Tessaratomidae	Moya et al. 2019	Piezosternum calidum	Moya et al. 2019	Tessaratoma papillosa	66.8	0.0149701	Parveen et al. 2015	Tessaratoma javanica	Parveen et al. 2015	Tessaratoma javanica	5	16.6667	0.3
Sternorrhyncha	Aleyrodidae	Johnson et al. 2018	Trialeurodes vaporariorum	Johnson et al. 2018	Trialeurodes vaporariorum	21.5	0.0465116	Melé et al. 1992	Trialeurodes vaporariorum	Hill 1969	Trialeurodes vaporariorum	0.0969231	0.505882	0.191592
Heteroptera	Reduviidae	Zhang et al. 2016	Triatoma infestans	Schoch et al. 2020	Triatoma infestans	204.5	0.00488998	Guarneri et al. 2000	Triatoma infestans	Jurberg et al. 1997	Triatoma infestans	1.26115	9.71429	0.129824
Heteroptera	Corixidae	Moya et al. 2019	Trichocorixa calva	Moya et al. 2019	Trichocorixa calva	30	0.0333333	Céspedes et al. 2019	Trichocorixa verticalis	Spencer Entomological Database	Trichocorixa verticalis	0.882255	1.31841	0.669182
Heteroptera	Lygaeidae	Cao et al. 2020	Kleidocerys resedae	Song et al. 2018	Tropidothorax elegans	30.5	0.0327869	Kim et al 2001	Tropidothorax cruciger	Invasive.org Database	Tropidothorax cruciger	0.738636	2.36782	0.311948
Heteroptera	Veliidae	Moya et al. 2019	Velia caprai	Moya et al. 2019	Velia caprai	25.03	0.0399521	Ditrich & Papacek 2010	Velia caprai	Berchi & Kment 2015	V. caprai	0.787879	2	0.393939
